# Distinct signaling mechanisms and proteome phenotypes are elicited by compartment-specific genetic defects of copper homeostasis

**DOI:** 10.64898/2026.01.13.699066

**Authors:** Alicia R. Lane, Nadia Gonzalez, Avanti Gokhale, Stephanie A. Zlatic, Brooke M. Allen, Noah E. Scher, Anne M. Roberts, Duc M. Duong, Blaine R. Roberts, Alysia D. Vrailas-Mortimer, Erica Werner, Victor Faundez

**Affiliations:** Department of Cell Biology, Emory University, 615 Michael St, Atlanta, GA, USA, 30322; Department of Biochemistry & Biophysics, 307 Linus Pauling Science Center, Oregon State University, Corvallis, OR 97331; Linus Pauling Institute, 307 Linus Pauling Science Center, Oregon State University, Corvallis, OR 97331; School of Biological Sciences, Illinois State University, 251 S. School Street, Normal IL 61761; Department of Biochemistry, Emory University, 1510 Clifton Rd, Atlanta, Georgia, USA, 30322; Department of Neurology, Emory University, 12 Executive Park Dr NE, Atlanta, Georgia, USA, 30322

## Abstract

Impairments to the complex machinery regulating copper homeostasis lead to neurodevelopmental diseases, demonstrating the importance of copper for neuronal health and maintenance. The exact mechanisms by which the brain responds to copper deficiency following disruptions to the copper transporters ATP7A and CTR1 in conditions such as Menkes disease remain unclear, though failure to supply complex IV of the respiratory chain with copper is suspected to account for substantial pathology. Here, we studied mechanisms of copper deficiency using systems biology approaches to contrast isogenic CTR1- and COX17-deficient cells, which model copper deficiency at the level of the whole cell or complex IV, respectively. Multiomics approaches revealed distinct signaling mechanisms elicited by compartment-specific genetic defects of copper homeostasis, spanning multiple organelles and biological functions. Specifically, COX17 KO cells exhibited elevated AMPK activity and blunted mTOR activity relative to CTR1-null cells. Manipulating mTOR activity elicited inverse effects on survival in CTR1-deficient cells and flies as compared to their COX17-deficient counterparts. Increased mTOR activity and downstream protein synthesis is adaptive in models of copper deficiency but deleterious in COX17-deficient cells and flies. We propose that mTOR activation represents a resilience mechanism that fails following sustained copper deficiency and impairments to mitochondrial respiration.

**Significance:**

- Comparative proteomics reveals distinct molecular mechanisms downstream of compartmentalized copper deficiency
- COX17- and CTR1-deficient cells exhibit distinct patterns of AMPK/mTOR pathway activity
- mTOR and downstream S6K activity is protective in cellular copper deficiency but not in compartmentalized mitochondrial copper deficiency
