## Supplemental Methods - Code for survival for "Distinct signaling mechanisms and proteome phenotypes are elicited by compartment-specific genetic defects of copper homeostasis": survival_percent_example.csv

days	pnr_W1118 m	pnr_COX17_RNAi_111465 m	pnr_S6K_RNAi m	pnr_W1118 f	pnr_COX17_RNAi_111465 f	pnr_S6K_RNAi f
0	100	100	100	100	100	100
10	95	90	92	98	96	94
20	80	60	70	90	85	82
30	50	30	40	70	60	55
40	10	5	8	30	20	15
